# Functional Reorganization of Motor Subcircuits in Parkinson’s disease

**DOI:** 10.64898/2026.02.09.704910

**Authors:** Constantina Theofanopoulou, Neha Bajaj, Alberto Muñoz Sánchez, Bruce Crosson, Steven L Wolf, Venkatagiri Krishnamurthy, Keith M. McGregor, Madeleine E. Hackney

## Abstract

Parkinson’s disease disrupts motor control across multiple body parts, yet the neural mechanisms underlying these impairments remain incompletely defined. We compared resting-state functional connectivity in people with mild-to-moderate Parkinson’s disease (*n* = 58) and neurotypical older adults (*n* = 24), focusing on regions implicated in internally generated (IG) and externally generated (EG) movement pathways. For our analysis, we leveraged the reproducible NeuroMark independent component template and motor effector-specific mapping of primary motor cortex (M1). Our results reveal both increased and decreased connectivity patterns in Parkinson’s disease: M1 subregions associated with control of the leg, hand, and larynx showed robust increases in connectivity exclusively with cerebellar territories, particularly Crus II and Lobules VIIIa/VIIIb. The postcentral gyrus (primary somatosensory cortex) showed primarily increased connectivity with cerebellar regions and the insula. In contrast, the caudate nucleus displayed a mixed profile, with increased connectivity to the superior temporal gyrus and decreased connectivity to the superior medial frontal gyrus and cerebellar Crus II. Our motor effector-specific analysis of disease severity scores (MDS-UPDRS) in people with Parkinson’s disease revealed mild impairments across all categories (leg, hand, larynx) but disproportionately greater hand-related deficits, suggesting that some of the observed M1 connectivity differences may be influenced by these behavioral asymmetries. These anatomically precise, effector-specific alterations suggest compensatory recruitment of cerebellar circuits in Parkinson’s disease and provide a framework for targeting motor subcircuits in rehabilitation, including dance-based interventions.
