## Supplementary Tables for "Functional Reorganization of Motor Subcircuits in Parkinson’s disease"

### Sheet: S1 Table
Supplementary Table 1. Previous studies of brain pathways associated with IG and EG movements in People with Parkinson’s Disease, HOA, and HA. This table summarizes key findings from the literature on brain region activation associated with IG and EG movements in People with Parkinson’s Disease, HOA, and/or HA. Column 1 lists the broader brain regions involved. Column 2 specifies the subregion, i…
Broader Brain Region	Subregion	Study	Scan Type;	EG or/and	Functional Activity
		(Population)	Study Task	IG
		Jäncke et al., 2000 (HA)	fMRI: Paced Finger Tapping	IG	Increased
		Horenstein et al., 2009 (HA)	fMRI; Self-Paced Finger Tapping	IG & EG	Increased
		Drucker et al., 2019 (People with Parkinson’s Disease/HOA)	fMRI; Paced Foot Tapping	IG	Decreased
		Trinastic et al., 2010 (HA)	fMRI; Auditorily Cued Ankle Dorsiflexion or Plantarflexion	IG	Increased
	M1	Ciccarelli et al., 2005 (HA)	fMRI; Self-Paced Ankle Dorsoplantar Flexion	IG	Increased
		Cunningham et al., 2013 (HA)	fMRI; Foot & Finger Movement	EG	Increased
		Vercruysse et al., 2014 (People with Parkinson’s Disease/HOA)	fMRI; Self-Paced Finger Flexion	IG	Increased (Right M1)
					Decreased
PreCG					(Left M1)
		Lewis et al., 2007 (People with Parkinson’s Disease/HA)	fMRI; Self-Paced Finger Tapping	IG	Decreased
		Schwingenschuh et al., 2013	fMRI; Ankle Movements	EG	Increased
		(People with Parkinson’s Disease/HOA)
		Harrison et al., 2025 (People with Parkinson’s Disease/HOA)	fMRI;	EG	Increased
			Rhythmic tapping to music
		Li et al., 2021 (People with Parkinson’s Disease/HOA)	fMRI; Self-Initiated Finger Tapping Task	IG	Decreased
		Cunningham et al., 2013 (HA)	fMRI; Foot & Finger Movement	EG	Increased
		Sauvage et al., 2013 (HOA)	fMRI; Hand Tapping	IG & EG
PoCG	S1				Increased
		Van Impe et al., 2009 (HOA)	fMRI; Self-Paced Hand and Foot Flexion	IG	Increased
		Ariani et al., 2015 (HA)	fMRI; Self-Paced Hand Reaching Movements	IG	Increased
		Gowen et al., 2007 (HA)	fMRI; Self-Initiated Tracing with Drawing	IG	Increased
		Dobkin et al., 2004 (HOA)	fMRI; Ankle Dorsiflexion	EG & IG	Increased
		Cerasa et al., 2006 (People with Parkinson’s Disease/HOA)	fMRI; Rhythmic Tapping	EG & IG	Increased
		Eckert et al., 2006 (People with Parkinson’s Disease/HOA)	fMRI; Self-Initiated Hand Movements	IG	Increased
SMA	N/A	Elsinger et al., 2006 (HA)	fMRI; Self-Generated Finger Key Presses	IG	Increased
		Schwingenschuh et al., 2013 (People with Parkinson’s Disease/HOA)	fMRI; Ankle Movements	EG	Increased
		Cunningham et al., 2013 (HA)	fMRI; Foot & Finger Movement	EG	Increased
		Sen et al., 2010 (People with Parkinson’s Disease/HOA)	fMRI; Self-Paced Finger Tapping	IG	Increased
		Jahanshahi et al., 1985 (People with Parkinson’s Disease/HOA)	PET; Finger Flexion	IG & EG	Increased
		Lewis et al., 2007 (HA/People with Parkinson’s Disease)	fMRI; Finger Tapping	EG	Increased
		Lewis et al., 2007 (People with Parkinson’s Disease/HA)	fMRI; Self-Paced Finger Tapping	IG	Decreased
		Dobkin et al., 2004 (HOA)	fMRI; Ankle Dorsiflexion	EG	Increased
	Caudate
		Wasson et al., 2010 (HA)	fMRI; Hand Force Production	EG	Increased
	Putamen	Ogawa et al., 2006 (HA)	fMRI; Finger Tapping	EG	Increased
		Lewis et al., 2007 (People with Parkinson’s Disease/HA)	fMRI; Self-Paced Finger Tapping	IG	Decreased
		Drucker et al., 2019 (People with Parkinson’s Disease/HOA)	fMRI; Paced Foot Tapping	IG & EG	Decreased
		Trinastic et al., 2010 (HA)	fMRI; Auditorily Cued Ankle Dorsiflexion or Plantarflexion	EG	Increased
		Ciccarelli et al., 2005 (HA)	fMRI; Ankle Dorsoplantar Flexion	EG & IG	Increased
		Cerasa et al., 2006 (People with Parkinson’s Disease/HOA)	fMRI; Rhythmic Tapping	EG & IG	Increased
		Brown et al., 2006 (HA)	PET; Leg Movement to Metered Beats	EG	Increased
		Debarae et al., 2003 (HA)	fMRI; Self-Paced Phasic Movements of Hand & Foot	IG	Increased
		Vaillancourt et al., 2003 (HA)	fMRI; Self-Initiated Hand Force Production	IG	Increased
		Van Impe et al., 2009 (HOA)	fMRI; Self-Paced Hand and Foot Flexion	IG	Decreased
		Francois-Brosseau et al., 2009 (HA)	fMRI; Finger Button Press	IG & EG	Increased
		Jahanshahi et al., 1985 (HOA/People with Parkinson’s Disease)	PET; Finger Flexion	IG & EG	Increased
STR	N/A	Sen et al., 2010 (People with Parkinson’s Disease/HOA)	fMRI; Self-Paced Finger Tapping	IG	Increased
INS	N/A	Silfwerbrand et al., 2022 (HA)	fMRI; Self-Paced Finger Tapping	IG	Increased
		Sakata et al., 2017 (HA)	fMRI; Self-Initiated Hand Grasping	IG	Increased
Thalamus	N/A	Dobkin et al., 2004 (HOA)	fMRI; Ankle Dorsiflexion	EG	Increased
		Cerasa et al., 2006 (People with Parkinson’s Disease/HOA)	fMRI; Rhythmic Finger Tapping	IG & EG	Increased
		Sen et al., 2010 (People with Parkinson’s Disease/HOA)	fMRI; Self-Paced Finger Tapping	IG	Increased
		Debarae et al., 2003 (HA)	fMRI; Phasic Movements of Hand & Foot	EG	Increased
		Gowen et al., 2007 (HA)	fMRI; Drawing	EG	Increased
		Ogawa et al., 2006 (HA)	fMRI; Finger Tapping	EG	Increased
		Silfwerbrand et al., 2022 (HA)	fMRI; Finger Tapping	EG	Increased
		Jäncke et al., 2000 (HA)	fMRI: Paced Finger Tapping	IG & EG	Increased
		Horenstein et al., 2009 (HA)	fMRI; Self-Paced Finger Tapping	IG	Increased
		Drucker et al., 2019 (People with Parkinson’s Disease/HOA)	fMRI; Paced Foot Tapping	IG	Increased
		Sauvage et al., 2013 (HOA)	fMRI; Hand Tapping	IG & EG
					Increased
		Lewis et al., 2007 (People with Parkinson’s Disease/HA)	fMRI; Self-Paced Finger Tapping	IG	Decreased
					(Baseline)
					Increased
					(Levodopa)
		Trinastic et al., 2010 (HA)	fMRI; Auditorily Cued Ankle Dorsiflexion or Plantarflexion	EG	Increased
CB	N/A	Ciccarelli et al., 2005 (HOA)	fMRI; Self-Paced Ankle Dorsoplantar Flexion	IG	Increased
		Dobkin et al., 2004 (HOA)	fMRI; Ankle Dorsiflexion	EG	Increased
		Eckert et al., 2006 (People with Parkinson’s Disease/HOA)	fMRI; Self-Initiated Hand Movements	IG	Increased
		Elsinger et al., 2006 (HA)	fMRI; Self-Generated Finger Key Presses	IG	Increased
		Schwingenschuh et al., 2013	fMRI; Ankle Movements	EG	Increased
		(People with Parkinson’s Disease/HOA)
		Christensen et al., 2007 (HOA)	fMRI; Ankle Movements	IG and EG	Increased
		Kuper et al., 2012 (HA)	fMRI; Self-Paced Hand Tapping	IG	Increased
		Schlerf et al., 2010 (HA)	fMRI; Finger vs. Toe Flexion	IG and EG	Increased
		Salmi et al., 2010 (HA)	fMRI; Finger Button Press	EG	Increased
		Stoodley et al., 2012 (HA)	fMRI; Finger Tapping	EG	Increased
		Wiestler et al., 2011 (HA)	fMRI; Finger Button Press	EG	Increased
		Sen et al., 2010 (People with Parkinson’s Disease/HOA)	fMRI; Self-Paced Finger Tapping	IG	Increased
		Vaillancourt et al., 2007 (HA)	fMRI; Hand Force Production	EG	Increased
		Palmer et al., 2009 (People with Parkinson’s Disease/HOA)	fMRI; Hand Force Production	EG	Increased
		Debarae et al., 2003 (HA)	fMRI; Self-Paced Phasic Movements of Hand & Foot	IG	Increased
		Vaillancourt et al., 2003 (HA)	fMRI; Hand Force Production	EG	Increased
PCun	N/A	Sakata et al., 2017 (HA)	fMRI; Self-Initiated Hand Grasping	IG	Increased
		Gowen et al., 2007 (HA)	fMRI; Self-Initiated Tracing with Drawing	IG	Increased
		Wai et al., 2020 (People with Parkinson’s Disease/HOA)	fMRI; Self-Paced Ankle Movements	IG	Increased
		Wenderoth et al., 2005 (HA)	fMRI; Unimanual & Bimanual movements	EG	Increased
		Jäncke et al., 2000 (HA)	fMRI; Paced Finger Tapping	IG	Increased
IPL	N/A	Wai et al., 2020 (People with Parkinson’s Disease/HOA)	fMRI; Ankle Movements	IG	Increased
		Cunningham et al., 2013 (HA)	fMRI; Foot & Finger Movement	EG	Increased
		Debarae et al., 2003 (HA)	fMRI; Self-Paced Phasic Movements of Hand & Foot	IG	Increased
DLPFC	N/A	Gowen et al., 2007 (HA)	fMRI; Self-Initiated Tracing with Drawing	IG	Increased
		Jahanshahi et al., 1985 (HOA/People with Parkinson’s Disease)	PET; Finger Flexion	IG & EG	Increased
DMPFC	N/A	Jäncke et al., 2000 (HA)	fMRI; Paced Finger Tapping	IG	Increased
VLPFC	IFG	Cerasa et al., 2006 (People with Parkinson’s Disease/HOA)	fMRI; Rhythmic Tapping	EG & IG	Increased
VTC	Fusiform Gyrus	Gowen et al., 2007 (HA)	fMRI; Self-Initiated Tracing with Drawing	IG	Increased
LTC	STG	Cerasa et al., 2006 (People with Parkinson’s Disease/HOA)	fMRI; Rhythmic Tapping
				EG & IG	Increased

### Sheet: S2 t test
Supplementary Table 2. Full Matrix of Pairwise Functional Connectivity Results from Uncorrected t-Test (People with Parkinson's Disease vs. HOA). This table presents all pairwise comparisons of functional network connectivity (FNC) between 27 resting-state ICs. Each row corresponds to a pair of ICs, with IC A and IC B listed in Columns 1 and 2, respectively. Column 3 displays the p-value resultin…
IC A	IC B	p-value
69	98	0.683126
69	99	0.0483249
69	45	0.733748
69	21	0.00973207
69	3	0.136802
69	9	0.357931
69	2	0.774866
69	11	0.302125
69	54	0.913211
69	66	0.453189
69	72	0.748917
69	93	0.0684193
69	68	0.265615
69	33	0.41447
69	43	0.0818806
69	70	0.427673
69	55	0.0796316
69	84	0.477344
69	88	0.498601
69	67	0.508279
69	32	0.805094
69	51	0.465554
69	13	0.0267589
69	18	0.0953059
69	4	0.17432
69	7	0.0133009
98	99	0.294847
98	45	0.751509
98	21	0.252463
98	3	0.560948
98	9	0.460927
98	2	0.8578
98	11	0.407942
98	54	0.753177
98	66	0.67232
98	72	0.653379
98	93	0.0116169
98	68	0.0698202
98	33	0.335193
98	43	0.0357713
98	70	0.883333
98	55	0.236769
98	84	0.0280869
98	88	0.230851
98	67	0.694722
98	32	0.662576
98	51	0.977183
98	13	0.211919
98	18	0.403581
98	4	0.824487
98	7	0.796333
99	45	0.77018
99	21	0.00120345
99	3	0.445244
99	9	0.598923
99	2	0.99555
99	11	0.532194
99	54	0.213369
99	66	0.261975
99	72	0.826906
99	93	0.0162347
99	68	0.302784
99	33	0.0439262
99	43	0.00319534
99	70	0.112947
99	55	0.0192087
99	84	0.0868564
99	88	0.172815
99	67	0.500788
99	32	0.482832
99	51	0.948745
99	13	0.00659477
99	18	0.127894
99	4	0.093195
99	7	0.0219133
45	21	0.0941649
45	3	0.14092
45	9	0.257368
45	2	0.83813
45	11	0.25518
45	54	0.983613
45	66	0.750893
45	72	0.427239
45	93	0.0699742
45	68	0.407627
45	33	0.37438
45	43	0.399013
45	70	0.79744
45	55	0.668012
45	84	0.904255
45	88	0.956952
45	67	0.852987
45	32	0.698112
45	51	0.690337
45	13	0.010295
45	18	0.0436718
45	4	0.0931855
45	7	0.0405589
21	3	0.315287
21	9	0.312242
21	2	0.157049
21	11	0.293786
21	54	0.728442
21	66	0.93694
21	72	0.931262
21	93	0.895801
21	68	0.80187
21	33	0.028995
21	43	0.730644
21	70	0.171626
21	55	0.538613
21	84	0.808882
21	88	0.842739
21	67	0.0370165
21	32	0.36259
21	51	0.121394
21	13	0.559433
21	18	0.860957
21	4	0.376346
21	7	0.272703
3	9	0.300475
3	2	0.0698445
3	11	0.17606
3	54	0.286574
3	66	0.308694
3	72	0.954136
3	93	0.768149
3	68	0.624925
3	33	0.00303602
3	43	0.102289
3	70	0.0549935
3	55	0.170591
3	84	0.282189
3	88	0.0301855
3	67	0.0503481
3	32	0.0571733
3	51	0.314139
3	13	0.0290764
3	18	0.0458816
3	4	0.189232
3	7	0.0621049
9	2	0.024529
9	11	0.00572008
9	54	0.680549
9	66	0.296752
9	72	0.0762775
9	93	0.542513
9	68	0.55146
9	33	0.00500477
9	43	0.160399
9	70	0.0170387
9	55	0.073416
9	84	0.0625415
9	88	0.0279408
9	67	0.577834
9	32	0.0510643
9	51	0.0980746
9	13	5.32089e-05
9	18	0.00774811
9	4	0.0090375
9	7	0.000588503
2	11	0.103438
2	54	0.101173
2	66	0.925844
2	72	0.633129
2	93	0.0848587
2	68	0.475243
2	33	0.0976191
2	43	0.171818
2	70	0.312207
2	55	0.443463
2	84	0.181166
2	88	0.315529
2	67	0.439519
2	32	0.460726
2	51	0.898393
2	13	0.000208035
2	18	0.00339733
2	4	0.0172342
2	7	0.000413659
11	54	0.339231
11	66	0.734496
11	72	0.507056
11	93	0.440559
11	68	0.870211
11	33	0.00171827
11	43	0.248506
11	70	0.15825
11	55	0.161914
11	84	0.216038
11	88	0.0616664
11	67	0.742413
11	32	0.067895
11	51	0.28057
11	13	0.0011166
11	18	0.0189444
11	4	0.0117137
11	7	0.0225579
54	66	0.0847167
54	72	0.9054
54	93	0.531402
54	68	0.269681
54	33	0.460754
54	43	0.76918
54	70	0.046444
54	55	0.999374
54	84	0.136338
54	88	0.425168
54	67	0.0112028
54	32	0.116037
54	51	0.316272
54	13	0.120838
54	18	0.330702
54	4	0.33904
54	7	0.243445
66	72	0.860229
66	93	0.65058
66	68	0.474417
66	33	0.043593
66	43	0.435969
66	70	0.0617015
66	55	0.316012
66	84	0.427626
66	88	0.271916
66	67	0.410516
66	32	0.358139
66	51	0.56025
66	13	0.00582244
66	18	0.00950448
66	4	0.102108
66	7	0.0361674
72	93	0.685067
72	68	0.803957
72	33	0.056936
72	43	0.926555
72	70	0.921984
72	55	0.946383
72	84	0.559201
72	88	0.64943
72	67	0.523148
72	32	0.767926
72	51	0.925341
72	13	0.431193
72	18	0.410369
72	4	0.908392
72	7	0.67934
93	68	0.474059
93	33	0.133638
93	43	0.76388
93	70	0.277741
93	55	0.766363
93	84	0.957349
93	88	0.250894
93	67	0.0450258
93	32	0.0531138
93	51	0.142096
93	13	0.685371
93	18	0.527952
93	4	0.895829
93	7	0.697576
68	33	0.47252
68	43	0.0313846
68	70	0.229079
68	55	0.357023
68	84	0.263218
68	88	0.0597166
68	67	0.240027
68	32	0.0961029
68	51	0.130711
68	13	0.532926
68	18	0.219445
68	4	0.77858
68	7	0.808454
33	43	0.99384
33	70	0.898267
33	55	0.540872
33	84	0.302892
33	88	0.754395
33	67	0.0442193
33	32	0.433709
33	51	0.703935
33	13	0.0205742
33	18	0.00992852
33	4	0.564725
33	7	0.0318592
43	70	0.141724
43	55	0.714199
43	84	0.748405
43	88	0.211317
43	67	0.504251
43	32	0.926386
43	51	0.818204
43	13	0.931948
43	18	0.655421
43	4	0.678086
43	7	0.671265
70	55	0.168109
70	84	0.0749066
70	88	0.351252
70	67	0.312707
70	32	0.917063
70	51	0.821466
70	13	0.0521516
70	18	0.0140502
70	4	0.342618
70	7	0.318599
55	84	0.950681
55	88	0.444298
55	67	0.810796
55	32	0.98611
55	51	0.82507
55	13	0.584133
55	18	0.676557
55	4	0.904934
55	7	0.954428
84	88	0.434881
84	67	0.656941
84	32	0.337862
84	51	0.929236
84	13	0.996377
84	18	0.898847
84	4	0.420733
84	7	0.816352
88	67	0.552794
88	32	0.344002
88	51	0.377888
88	13	0.707765
88	18	0.807725
88	4	0.80027
88	7	0.943116
67	32	0.688139
67	51	0.970294
67	13	0.380134
67	18	0.236875
67	4	0.656603
67	7	0.497226
32	51	0.172638
32	13	0.0799282
32	18	0.157398
32	4	0.189157
32	7	0.237291
51	13	0.0185343
51	18	0.0536107
51	4	0.105746
51	7	0.199188
13	18	0.0968293
13	4	0.27318
13	7	0.523215
18	4	0.479268
18	7	0.352385
4	7	0.73266

### Sheet: S3 MAFDR
Supplementary Table 3. Full Matrix of Pairwise Functional Connectivity Results from MAFDR-Corrected t-Test (PwPD vs. HOA). This table presents all pairwise comparisons of functional network connectivity (FNC) between 27 resting-state ICs. Each row corresponds to a pair of ICs, with IC A and IC B listed in Columns 1 and 2, respectively. Column 3 displays the p-value resulting from a t-test compari…
IC (A)	IC (B)	p-value
69	98	0.678115
69	99	0.272112
69	45	0.669284
69	21	0.166786
69	3	0.456546
69	9	0.584795
69	2	0.681088
69	11	0.516871
69	54	0.622157
69	66	0.59325
69	72	0.599971
69	93	0.221425
69	68	0.584808
69	33	0.628368
69	43	0.213414
69	70	0.618182
69	55	0.203881
69	84	0.590392
69	88	0.578246
69	67	0.592466
69	32	0.679886
69	51	0.59093
69	13	0.21597
69	18	0.231142
69	4	0.400882
69	7	0.148393
98	99	0.5109
98	45	0.636707
98	21	0.497409
98	3	0.678541
98	9	0.642455
98	2	0.673768
98	11	0.562196
98	54	0.702746
98	66	0.58286
98	72	0.644474
98	93	0.162995
98	68	0.489762
98	33	0.518277
98	43	0.189405
98	70	0.679444
98	55	0.46419
98	84	0.124413
98	88	0.417957
98	67	0.597946
98	32	0.511221
98	51	0.580151
98	13	0.284115
98	18	0.591525
98	4	0.504084
98	7	0.667204
99	45	0.677392
99	21	0.0648663
99	3	0.571773
99	9	0.590882
99	2	0.68317
99	11	0.516861
99	54	0.501141
99	66	0.497773
99	72	0.591776
99	93	0.155219
99	68	0.637968
99	33	0.239515
99	43	0.0542222
99	70	0.245061
99	55	0.120251
99	84	0.246867
99	88	0.269528
99	67	0.494055
99	32	0.514536
99	51	0.61129
99	13	0.0831619
99	18	0.246561
99	4	0.226895
99	7	0.140948
45	21	0.332279
45	3	0.439738
45	9	0.527996
45	2	0.675369
45	11	0.512092
45	54	0.639134
45	66	0.676792
45	72	0.57828
45	93	0.225313
45	68	0.592955
45	33	0.675649
45	43	0.579411
45	70	0.659606
45	55	0.672661
45	84	0.682911
45	88	0.695968
45	67	0.700967
45	32	0.678681
45	51	0.636865
45	13	0.152595
45	18	0.24631
45	4	0.283799
45	7	0.240783
21	3	0.281361
21	9	0.37473
21	2	0.340254
21	11	0.39471
21	54	0.596706
21	66	0.666952
21	72	0.58093
21	93	0.69685
21	68	0.674637
21	33	0.179461
21	43	0.678487
21	70	0.263975
21	55	0.592081
21	84	0.686958
21	88	0.684899
21	67	0.213966
21	32	0.617819
21	51	0.37989
21	13	0.641019
21	18	0.618552
21	4	0.58472
21	7	0.519179
3	9	0.513303
3	2	0.301427
3	11	0.440555
3	54	0.247012
3	66	0.640632
3	72	0.638055
3	93	0.58845
3	68	0.696099
3	33	0.0977288
3	43	0.29432
3	70	0.200391
3	55	0.44013
3	84	0.679107
3	88	0.239184
3	67	0.166005
3	32	0.479384
3	51	0.643048
3	13	0.248898
3	18	0.18211
3	4	0.500395
3	7	0.248276
9	2	0.160125
9	11	0.10615
9	54	0.515433
9	66	0.586149
9	72	0.509885
9	93	0.601512
9	68	0.584502
9	33	0.0969131
9	43	0.296157
9	70	0.109657
9	55	0.243434
9	84	0.436746
9	88	0.153163
9	67	0.431772
9	32	0.432658
9	51	0.463861
9	13	0.134377
9	18	0.0993508
9	4	0.229049
9	7	0.0599846
2	11	0.293023
2	54	0.242741
2	66	0.686321
2	72	0.689851
2	93	0.344433
2	68	0.613778
2	33	0.225202
2	43	0.294216
2	70	0.378095
2	55	0.557523
2	84	0.51248
2	88	0.370079
2	67	0.695239
2	32	0.627646
2	51	0.67506
2	13	0.0923574
2	18	0.0688546
2	4	0.244099
2	7	0.0465969
11	54	0.340765
11	66	0.677659
11	72	0.668185
11	93	0.517973
11	68	0.692085
11	33	0.0525464
11	43	0.398354
11	70	0.230742
11	55	0.382177
11	84	0.582042
11	88	0.219179
11	67	0.487218
11	32	0.253929
11	51	0.502409
11	13	0.0749291
11	18	0.15372
11	4	0.177643
11	7	0.179357
54	66	0.118889
54	72	0.661224
54	93	0.516176
54	68	0.39395
54	33	0.518831
54	43	0.678481
54	70	0.173677
54	55	0.636363
54	84	0.181257
54	88	0.578521
54	67	0.107917
54	32	0.438772
54	51	0.561472
54	13	0.224589
54	18	0.248326
54	4	0.495389
54	7	0.226932
66	72	0.594428
66	93	0.638442
66	68	0.59277
66	33	0.223047
66	43	0.535841
66	70	0.226791
66	55	0.561626
66	84	0.695608
66	88	0.464087
66	67	0.463487
66	32	0.666442
66	51	0.678369
66	13	0.125436
66	18	0.111141
66	4	0.433489
66	7	0.156338
72	93	0.379635
72	68	0.626058
72	33	0.258631
72	43	0.702155
72	70	0.67201
72	55	0.634695
72	84	0.578036
72	88	0.620337
72	67	0.639331
72	32	0.641311
72	51	0.677162
72	13	0.611974
72	18	0.59647
72	4	0.681677
72	7	0.677824
93	68	0.586667
93	33	0.401025
93	43	0.617488
93	70	0.594049
93	55	0.640594
93	84	0.659927
93	88	0.514525
93	67	0.383927
93	32	0.229057
93	51	0.378952
93	13	0.687401
93	18	0.676929
93	4	0.634873
93	7	0.673285
68	33	0.679909
68	43	0.223846
68	70	0.558408
68	55	0.598802
68	84	0.43908
68	88	0.296806
68	67	0.594707
68	32	0.511419
68	51	0.515403
68	13	0.475256
68	18	0.523745
68	4	0.563569
68	7	0.6366
33	43	0.641172
33	70	0.635297
33	55	0.641896
33	84	0.518354
33	88	0.618376
33	67	0.22476
33	32	0.500435
33	51	0.511719
33	13	0.102641
33	18	0.0619277
33	4	0.466394
33	7	0.11354
43	70	0.515042
43	55	0.511114
43	84	0.67667
43	88	0.453514
43	67	0.589449
43	32	0.668369
43	51	0.69391
43	13	0.676694
43	18	0.638461
43	4	0.627191
43	7	0.665568
70	55	0.480238
70	84	0.256519
70	88	0.598738
70	67	0.434866
70	32	0.619978
70	51	0.628741
70	13	0.164012
70	18	0.0884658
70	4	0.337339
70	7	0.295304
55	84	0.590147
55	88	0.497669
55	67	0.624381
55	32	0.592499
55	51	0.640122
55	13	0.517158
55	18	0.690639
55	4	0.677462
55	7	0.637469
84	88	0.455723
84	67	0.620458
84	32	0.245193
84	51	0.617552
84	13	0.684341
84	18	0.612612
84	4	0.592649
84	7	0.516315
88	67	0.593165
88	32	0.61744
88	51	0.625145
88	13	0.588259
88	18	0.680389
88	4	0.611896
88	7	0.688234
67	32	0.676205
67	51	0.62848
67	13	0.364701
67	18	0.27015
67	4	0.377463
67	7	0.379676
32	51	0.580477
32	13	0.226009
32	18	0.511673
32	4	0.224391
32	7	0.512129
51	13	0.135944
51	18	0.260451
51	4	0.221935
51	7	0.464808
13	18	0.376886
13	4	0.454019
13	7	0.677127
18	4	0.639791
18	7	0.580244
4	7	0.626006

### Sheet: S4 significant (increased)
Supplementary Table 4. Significant Results for IC Pairs Showing Increased Resting-State fMRI in People with Parkinson's Disease > HOA. This table presents the significant results for IC pairs showing increased rsfMRI connectivity in People with Parkinson's Disease compared to HOA. Column 1 lists the relevant test (MAFDR-corrected or uncorrected t-test) and the threshold applied (p < 0.05 for MAFD…
Statistical test and threshold	IC (A)	IC (B)	p value
MAFDR; corrected p<0.05	2	7	0.000413659
T-test; uncorrected p<0.01	69	21	0.00973207
	99	21	0.00120345
	3	33	0.00303602
	9	33	0.00500477
	9	13	5.32089e-05
	9	18	0.00774811
	9	4	0.0090375
	9	7	0.000588503
	2	13	0.000208035
	2	18	0.00339733
	11	33	0.00171827
	11	13	0.0011166
	66	13	0.00582244
	66	18	0.00950448

### Sheet: S5 significant (decreased)
Supplementary Table 5. Significant Results for IC Pairs Showing Decreased rsfMRI in People with Parkinson's Disease > HOA. This table presents the significant results for IC pairs showing decreased rsfMRI connectivity in People with Parkinson's Disease compared to HOA. Column 1 lists the relevant test (uncorrected t-test) and the threshold applied (p < 0.01). Columns 2 and 3 show the correspondin…
Statistical test and threshold	IC (A)	IC (B)	p value
T-test; uncorrected p<0.01	99	43	0.00319534
	99	13	0.00659477
	9	11	0.00572008
	33	18	0.00992852

### Sheet: S6 M1 masks
Supplementary Table 6a. MNI Coordinates Used to Construct Effector-Specific Motor Masks. This table summarizes the MNI coordinates extracted from the literature to generate activation masks for three major motor effectors: leg, hand, and larynx (represented in different shades of gray). Column 1 lists the specific motor subregions (e.g., foot, toe for leg) associated with each effector. Column 2 …
Motor Area	Study	MNI Coordinates
		x	y	z	z-score
Leg-related areas
Foot	Roux et al. (2020)	2	-33	74	p
		3	-34	74	p
		6	-33	74	p
Toe	Gordon et al. (2023)	32	-4	66	18.144
		31	-21	68	18.144
		-33	-7	66	18.144
		-31.6	-24	68	18.144
Knee	Roux et al. (2020)	10	-32	74	p
Hip	Roux et al. (2020)	33	31	26	p
		10	-30	76	p
		13	-28	77	p
		11	-27	77	p
		8	-16	74	p
Hand-related areas
All fingers	Roux et al. (2020)	25	-20	72	p
		35	-21	66	p
		-35	-21	65	p
		-32	-18	67	p
		-33	-17	67	p
		-35	-18	65	p
		-33	-18	66	p
		-35	-19	65	p
		26	-21	70	p
		-33	-21	69	p
		32	-24	68	p
		-33	-16	66	p
		35	-24	66	p
		-36	-17	64	p
		27	-23	70	p
		24	-22	73	p
		34	-22	67	p
		34	-24	67	p
		36	-22	65	p
		37	-21	65	p
		-31	-17	67	p
		35	-24	66	p
		31	-25	69	p
		33	-25	67	p
		34	-24	67	p
		27	-20	70	p
		32	-25	68	p
		34	-25	66	p
		30	-26	69	p
		35	-24	66	p
		36	-22	66	p
		36	-20	66	p
		34	-11	65	p
		36	-20	66	p
		-33	-19	66	p
		33	-23	68	p
		34	-24	67	p
		36	-22	66	p
		-35	-20	67	p
		-24	-23	73	p
		31	-24	69	p
		37	-22	63	p
		37	-22	64	p
		36	-20	66	p
		34	-25	66	p
		30	-23	69	p
		34	-21	67	p
		23	-24	73	p
		-41	-19	59	p
		32	-4	66	p
		31	-21	68	p
		-33	-7	66	p
Index finger	Roux et al. (2020)	-44	-17	57	p
		-38	-19	63	p
		36	-18	65	p
	Glanz et al. (2018)	-51	-2	32	p
Wrist	Roux et al. (2020)	-23	-20	71	p
		-26	-23	71	p
		-32	-17	67	p
		-26	-19	70	p
		22	-23	73	p
		20	-23	72	p
		17	-19	74	p
		-30	-16	68	p
		28	-23	70	p
		31	-23	69	p
		22	-23	72	p
		29	-25	70	p
		-25	-20	70	p
		21	-22	72	p
		-25	-23	72	p
		32	-24	68	p
		27	-25	70	p
		33	-25	67	p
		-27	-18	69	p
		16	-22	77	p
		29	-15	70	p
		28	-22	69	p
		28	-25	70	p
		32	-25	68	p
	Gordon et al. (2023)	3	-13.5	62	14.53
		2	-6	62	14.53
		2	3.5	69	14.53
		0	-10.5	61	16.443
		-12.6	4	56	16.443
		33.5	6.5	49	16.443
		33	23	53.5	16.443
Elbow	Roux et al. (2020)	24	-23	73	p
		-27	-17	69	p
		-24	-24	74	p
		20	-23	74	p
		15	-17	75	p
		-24	-21	72	p
		23	-22	73	p
		21	-21	74	p
		15	-15	74	p
		25	-25	71	p
		-23	-23	74	p
		-23	-24	74	p
		29	-25	70	p
		-26	-20	70	p
		19	-21	73	p
		-21	-26	76	p
		25	-22	72	p
		25	-25	71	p
		-23	-24	74	p
		-23	-25	75	p
	Gordon et al. (2023)	0	-13	62	14.53
		-2	-17.6	69.5	14.53
		4	-11.4	63	14.53
		6	1	71	14.53
		34	7.6	52	14.53
Shoulder	Gordon et al. (2023)	34	5.4	52	13.839
		33	24	56	13.839
		-34	9.4	52	13.839
		30	32.4	30	13.839
		-3.6	-4.5	69	13.839
		17	8	72	13.839
		9	0	71.5	13.839
		10	-13.4	65.6	13.839
Larynx-related areas
	Belyk et al. (2016)	48	-8	52	4.3
	Bohland and Guenther (2006)	-46	-10	60	4.78
		50	-14	60	3.63
		56	6	40	4.1
		-34	16	54	4.2
	Brown et al. (2008)	-54	-2	45	6.05
		-52	-2	47	5.55
		54	2	44	5.91
		51	-4	38	4.77
		50	-2	37	4.77
		52	-4	39	4.77
		-53	-13	36	8.18
		-59	4	37	8.11
	Brown et al. (2009)	-57	-5	39	8.36
		45	-7	34	8.24
	Chang et al. (2009)	-55	-15	38	13.49
		48	-11	33	12.45
	Eckers et al. (2013)	-46	-4	44	p
		54	-6	46	p
	Eichert et al. (2020)	-40	-16	36	p
		43	-13	38	p
		-42	-16	40	p
		50	-6	40	p
	Galagno et al. (2018)	56	-12	54	2.6
		52	-8	48	3.36
		-14	-38	72	3.23
	Ghosh et al. (2008)	54	-8	48	-19.45
		50	-4	38	-4.3
		20	-28	66	-6.23
		-46	-8	54	-5.99
	Grabski et al. (2012)	-42	-12	39	p
		49	-7	36	p
	Lotze et al. (2000)	-48	-10	52	p
		-44	-8	40	p
		-36	-14	36	p
		48	-10	56	p
		54	-8	42	p
	Loucks et al. (2007)	-45	-12	42	p
	Olthoff et al. (2008)	-18	-34	64	8.7
		-48	-14	49	13.1
		46	-12	47	14.8
		14	-35	63	8.3
	Peeva et al. (2010)	52	0	42	6.92
	Riecker et al. (2008)	-48	-6	36	6.45
		48	-6	33	5.43
	Simonyan et al. (2009)	-50	-14	40	p
		-52	-13	40	p
		51	-15	41	p
		50	-14	40	p
	Simonyan et al. (2015)	-49	-14	33	p
		47	-12	34	p
	Stoodley et al. (2011)	-46	-2	50	12.3
	Terumitsu et al. (2006)	-40	-19	42	p
		-52	-11	47	p
		51	-11	38	p
	Tremblay et al. (2013)	-48	-9	36	p
	Wilson et al. (2004)	-51	-11	46	p
		-45	-13	34	p
		56	-8	44	p
		48	-10	35	p
Supplementary Table 6b. Studies Used to Construct Effector-Specific Motor Masks. This table lists the studies used to generate motor effector masks. Column 1 provides the citation (first author and year) for each study, Column 2 includes the full study title, and Column 3 reports the number of participants included in each study.
Study	Title	No. of Subjects
Alario et al. (2006)	The role of the supplementary motor area (SMA) in word production	13
Gordon et al. (2023)	A Somato-Cognitive Action Network Alternates With Effector Regions in Motor Cortex	2
Glanz et al. (2018)	Real-life speech production and perception have a shared premotor-cortical substrate	8
Roux et al. (2020)	Functional architecture of the motor homunculus detected by electrostimulation	100
Belyk et al. (2016)	The Neural Basis of Vocal Pitch Imitation in Humans	13
Brown et al. (2008)	A Larynx Area in the Human Motor Cortex	16
Brown et al. (2009)	The somatotopy of speech: Phonation and articulation in the human motor cortex	16
Chang et al. (2009)	Brain activation abnormalities during speech and non-speech in stuttering speakers	25
Eckers et al. (2013)	Neural representation of the sensorimotor speech–action-repository	5
Eichert et al. (2020)	Mapping Human Laryngeal Motor Cortex during Vocalization	20
Galagno et al. (2018)	Functional connectivity of PAG with core limbic system and laryngeal cortico-motor structures during human phonation	20
Ghosh et al. (2008)	A Neuroimaging Study of Premotor Lateralization and Cerebellar Involvement in the Production of Phonemes and Syllables	10
Grabski et al. (2012)	Functional MRI Assessment of Orofacial Articulators: Neural Correlates of Lip, Jaw, Larynx, and Toungue Movements	13
Lotze et al. (2000)	fMRI evaluation of somatotopic representation in human primary motor cortex	7
Loucks et al. (2007)	Human brain activation during phonation and exhalation: Common volitional control for two upper airway functions	12
Olthoff et al. (2008)	Cortical sensorimotor control in vocalization: a functional magnetic resonance imaging study	16
Peeva et al. (2010)	Distinct representations of phonemes, syllables, and supra-syllabic sequences in the speech production network	22
Riecker et al. (2008)	The influence of syllable onset complexity and syllable frequency on speech motor control	9
Simonyan et al. (2009)	Functional But Not Structural Networks of the Human Laryngeal Motor Cortex Show Left Hemispheric Lateralization during Syllable But Not Breathing Production	13
Simonyan et al. (2015)	Speech networks at rest and in action: interactions between functional brain networks controlling speech production	20
Terumitsu et al. (2006)	Human primary motor cortex shows hemispheric specialization for speech	18
Tremblay et al. (2013)	Functional and structural aging of the speech sensorimotor neural system: functional magnetic resonance imaging evidence	18
Wilson et al. (2004)	Listening to speech activates motor areas involved in speech production	10

### Sheet: S7 UPDRS tests per effector
Supplementary Table 7. UPDRS items included in the analysis, categorized per motor effector. Columns list the specific UPDRS subtest (Item), concise UPDRS test description (Description), and the assigned movement/muscle Category (larynx, hand, leg). Abbreviations: RUE = right upper extremity; LUE = left upper extremity; RLE = right lower extremity; LLE = left lower extremity.
Item	Description	Category
updrs_2_1	Speech	larynx
updrs_2_2	Saliva and Drooling	larynx
updrs_2_3	Chewing and swallowing	larynx
updrs_2_4	Eating tasks	larynx
updrs_3_1	Speech	larynx
updrs_2_7	Handwriting	hand
updrs_3_3_b	Rigidity-RUE	hand
updrs_3_3_c	Rigidity-LUE	hand
updrs_3_4_a	Finger tapping-Right	hand
updrs_3_4_b	Finger tapping-Left	hand
updrs_3_5_a	Hand movements-Right	hand
updrs_3_5_b	Hand movements-Left	hand
updrs_3_6_a	Pronation-supination-Right hand	hand
updrs_3_6_b	Pronation-supination-Left hand	hand
updrs_3_15_a	Postural Tremor-Right hand	hand
updrs_3_15_b	Postural Tremor-Left Hand	hand
updrs_3_16_a	Kinetic Tremor-Right Hand	hand
updrs_3_16_b	Kinetic Tremor-Left Hand	hand
updrs_3_17_a	Rest Tremor amplitude-RUE	hand
updrs_3_17_b	Rest Tremor amplitude-LUE	hand
updrs_2_12	Walking and balance	leg
updrs_2_13	Freezing	leg
updrs_3_3_d	Rigidity-RLE	leg
updrs_3_3_e	Rigidity-LLE	leg
updrs_3_7_a	Toe tapping-Right Foot	leg
updrs_3_7_b	Toe tapping-Left Foot	leg
updrs_3_8_a	Leg agility-Right Leg	leg
updrs_3_8_b	Leg agility-Left Leg	leg
updrs_3_10	Gait	leg
updrs_3_11	Freezing of Gait	leg
updrs_3_17_c	Rest Tremor amplitude-RLE	leg
updrs_3_17_d	Rest Tremor amplitude-LLE	leg

### Sheet: S8 UPDRS sums and stats
Supplementary Table 8a. Category-level scores per participant. Participant IDs are listed in the first column ('participant'). ‘larynx_sum’, ‘hand_sum’, and ‘leg_sum’ columns show raw totals across items in each category. ‘*_mean_per_item’ values are totals divided by the number of items in that category (larynx=5, hand=15, leg=12) for normalization purposes.
participant	larynx_sum	hand_sum	leg_sum	larynx_mean_per_item	hand_mean_per_item	leg_mean_per_item
OMT102	4	14	8	0.8	0.933333	0.666667
OMT106	4	16	10	0.8	1.06667	0.833333
OMT108	7	19	8	1.4	1.26667	0.666667
OMT110	2	14	6	0.4	0.933333	0.5
OMT111	3	15	6	0.6	1	0.5
OMT113	3	22	7	0.6	1.46667	0.583333
OMT114	1	18	7	0.2	1.2	0.583333
OMT115	7	14	7	1.4	0.933333	0.583333
OMT116	9	13	7	1.8	0.866667	0.583333
OMT119	8	29	22	1.6	1.93333	1.83333
OMT121	4	19	8	0.8	1.26667	0.666667
OMT122	3	16	21	0.6	1.06667	1.75
OMT127	1	26	10	0.2	1.73333	0.833333
OMT129	5	19	17	1	1.26667	1.41667
OMT130	9	35	13	1.8	2.33333	1.08333
OMT131	8	31	20	1.6	2.06667	1.66667
OMT132	3	11	4	0.6	0.733333	0.333333
OMT138	6	17	13	1.2	1.13333	1.08333
OMT139	10	24	12	2	1.6	1
OMT141	1	14	8	0.2	0.933333	0.666667
OMT201	3	14	4	0.6	0.933333	0.333333
OMT203	4	16	7	0.8	1.06667	0.583333
OMT204	3	16	7	0.6	1.06667	0.583333
OMT205	2	20	9	0.4	1.33333	0.75
OMT206	9	23	17	1.8	1.53333	1.41667
OMT207	5	17	11	1	1.13333	0.916667
OMT211	1	18	11	0.2	1.2	0.916667
OMT214	1	17	7	0.2	1.13333	0.583333
OMT215	1	24	10	0.2	1.6	0.833333
OMT219	7	25	26	1.4	1.66667	2.16667
OMT220	6	21	11	1.2	1.4	0.916667
OMT221	13	22	10	2.6	1.46667	0.833333
OMT222	3	13	5	0.6	0.866667	0.416667
OMT223	4	13	12	0.8	0.866667	1
OMT225	6	17	20	1.2	1.13333	1.66667
OMT230	1	16	6	0.2	1.06667	0.5
OMT233	5	27	20	1	1.8	1.66667
OMT234	4	9	8	0.8	0.6	0.666667
OMT238	7	24	12	1.4	1.6	1
OMT239	5	26	16	1	1.73333	1.33333
OMT240	9	29	16	1.8	1.93333	1.33333
OMT301	2	10	9	0.4	0.666667	0.75
OMT302	9	26	15	1.8	1.73333	1.25
OMT304	1	13	14	0.2	0.866667	1.16667
OMT305	11	11	7	2.2	0.733333	0.583333
OMT308	9	14	16	1.8	0.933333	1.33333
OMT310	7	29	15	1.4	1.93333	1.25
OMT311	6	18	21	1.2	1.2	1.75
OMT312	2	14	11	0.4	0.933333	0.916667
OMT314	9	34	13	1.8	2.26667	1.08333
OMT315	5	31	13	1	2.06667	1.08333
OMT317	8	17	12	1.6	1.13333	1
OMT321	8	26	13	1.6	1.73333	1.08333
OMT322	3	12	11	0.6	0.8	0.916667
OMT323	1	14	6	0.2	0.933333	0.5
OMT324	7	24	13	1.4	1.6	1.08333
OMT327	7	22	9	1.4	1.46667	0.75
OMT328	4	17	11	0.8	1.13333	0.916667
Supplementary Table 8b. Descriptive statistics for category totals and per-item means. Metrics include n, mean, standard deviation (SD), median, quartiles (Q1, Q3), min, and max.
metric	n	mean	sd	median	q1	q3	min	max
larynx_sum	58	5.10345	3.0302	5	3	7	1	13
hand_sum	58	19.3966	6.34378	17.5	14	24	9	35
leg_sum	58	11.5172	4.97799	11	7.25	13.75	4	26
larynx_mean_per_item	58	1.02069	0.606039	1	0.6	1.4	0.2	2.6
hand_mean_per_item	58	1.2931	0.422918	1.16667	0.933333	1.6	0.6	2.33333
leg_mean_per_item	58	0.95977	0.414833	0.916667	0.604167	1.14583	0.333333	2.16667
Supplementary Table 8c. Friedman tests (within-subjects) comparing categories, and pairwise Wilcoxon signed-rank tests on per-item means with Holm-adjusted p-values. Significant adjusted p-values are bolded.
Friedman test (sums)	29.5152	3.89822e-07
Friedman test (per-item means)	96.9478	8.87252e-22
category_A	category_B	n_pairs	wilcoxon_stat	p_value	p_holm
larynx	hand	58	344	0.000126006	0.000252011
larynx	leg	58	794	0.633943	0.633943
hand	leg	58	235.5	1.5825e-06	4.74749e-06
